# Layers of immunity: Deconstructing the *Drosophila* effector response

**DOI:** 10.1101/2025.03.28.645959

**Authors:** F Ryckebusch, Yao Tian, M Rapin, F Schüpfer, MA Hanson, B Lemaitre

## Abstract

The host innate immune response relies on the cooperation of multiple defence modules. In insects and other arthropods, which have only innate immune mechanisms, four main immune-specific modules have been described in the defence against microbial invaders: the Toll pathway, the Imd pathway, the melanization response, and phagocytosis by plasmatocytes. Our present understanding of their relative importance remains fragmented as their contribution to host defence has never been simultaneously assessed across a large panel of pathogens. Here, we have taken advantage of newly-described immune mutants in a controlled genetic background to systematically delete these four immune modules individually, in pairs, or even all four simultaneously. Surprisingly, immune deficient flies simultaneously deficient in all four immune modules are viable, homozygous fertile, and display no overt morphological defects, suggesting these immune mechanisms are not strictly required for organismal development. With this new set of lines, we assessed the contribution of each module individually and collectively to host defense against five viruses, three fungi, eight Gram-positive bacteria, and eight Gram-negative bacteria. Our findings show that these four modules largely function independently and additively in host defense, although synergistic effects can occur for select pairs of modules. Our study confirmed the importance of the Imd pathway against Gram-negative bacteria and the Toll pathway against Gram-positive bacteria and fungi, largely via the induction of effectors such as antimicrobial peptides (AMPs) and Bomanins (Bom), but also reveals the important role of melanization against viruses, and the contribution of phagocytosis against various germs. Additionally, by examining microbial load kinetics in different mutants, we provide insight into how these modules contribute to tolerance or resistance against specific microbes. Our study provides insights into the architecture of the *Drosophila* immune system, revealing differential requirements of immune modules according to each pathogen. The set of immune deficient lines provided here offer tools to better assess the role of these immune modules in host defense.
