## Supplementary file 3 for "Layers of immunity: Deconstructing the *Drosophila* effector response": survoutput_7d_25_CI.csv

	records	n.max	n.start	events	rmean	se(rmean)	median	0.95LCL	0.95UCL
strata(Gtype)=WT CI	709	709	709	40	6.73624823695346	0.0441464245703592	NA	NA	NA
strata(Gtype)=AMP14 CI	60	60	60	7	6.55	0.180161964169281	NA	NA	NA
strata(Gtype)=Bom CI	60	60	60	7	6.51666666666667	0.180264723033572	NA	NA	NA
strata(Gtype)=IMD CI	543	543	543	78	6.74217311233886	0.0472369133864166	NA	NA	NA
strata(Gtype)=Toll CI	260	260	260	25	6.64615384615385	0.0725126140675372	NA	NA	NA
strata(Gtype)=Phag CI	248	248	248	17	6.81451612903226	0.0512378862386407	NA	NA	NA
strata(Gtype)=Mel CI	526	526	526	127	6.36692015209125	0.0638563811955176	NA	NA	NA
strata(Gtype)=Phag+Mel CI	57	57	57	38	5.28070175438596	0.277120116966273	6	5	7
strata(Gtype)=Toll+Mel[PPS] CI	71	71	71	55	4.61971830985915	0.24907382272346	4	4	6
strata(Gtype)=Toll+Mel[HP] CI	70	70	70	45	5.37142857142857	0.217754241338696	6	5	7
strata(Gtype)=IMD+Mel CI	67	67	67	45	4.70149253731343	0.271145130160533	5	4	7
strata(Gtype)=IMD+Phag CI	60	60	60	8	6.53333333333333	0.17072828748672	NA	NA	NA
strata(Gtype)=IMD+Toll CI	60	60	60	11	6.23333333333333	0.228967084808987	NA	NA	NA
strata(Gtype)=ITPM CI	445	445	445	289	5.50224719101124	0.0838415417906123	6	6	7
