## Supplementary file 3 for "Layers of immunity: Deconstructing the *Drosophila* effector response": survoutput_7d_29_CI.csv

	records	n.max	n.start	events	rmean	se(rmean)	median	0.95LCL	0.95UCL
strata(Gtype)=WT CI	211	211	211	17	6.59241706161137	0.0979275679722415	NA	NA	NA
strata(Gtype)=AMP14 CI	60	60	60	9	6.45	0.201969469640009	NA	NA	NA
strata(Gtype)=Bom CI	60	60	60	14	5.91666666666667	0.262775428695162	NA	NA	NA
strata(Gtype)=IMD CI	100	100	100	18	6.28	0.175544866059933	NA	NA	NA
strata(Gtype)=Toll CI	75	75	75	17	6.08	0.220512534287232	NA	NA	NA
strata(Gtype)=Phag CI	60	60	60	5	6.55	0.197800404448525	NA	NA	NA
strata(Gtype)=Mel CI	119	119	119	28	6.36134453781513	0.14686955043601	NA	NA	NA
strata(Gtype)=Phag+Mel CI	96	96	96	64	4.89583333333333	0.22749349743963	5.5	5	7
strata(Gtype)=Toll+Mel[PPS] CI	67	67	67	63	2.97014925373134	0.21932697358674	2	2	3
strata(Gtype)=Toll+Mel[HP] CI	56	56	56	48	4.82142857142857	0.212952912984744	5	5	5
strata(Gtype)=IMD+Mel CI	57	57	57	55	3.68421052631579	0.260404182769247	4	3	4
strata(Gtype)=IMD+Phag CI	64	64	64	34	5.984375	0.214799356208845	7	7	NA
strata(Gtype)=IMD+Toll CI	60	60	60	35	5.6	0.257336787541584	7	7	NA
strata(Gtype)=ITPM CI	94	94	94	88	3.8936170212766	0.204337353377075	3	3	5
