## Supplementary file 3 for "Layers of immunity: Deconstructing the *Drosophila* effector response": survoutput_10d_25_CI.csv

	records	n.max	n.start	events	rmean	se(rmean)	median	0.95LCL	0.95UCL
strata(Gtype)=WT CI	709	709	709	43	9.564860967	0.068794687	NA	NA	NA
strata(Gtype)=AMP14 CI	60	60	60	9	9.133333333	0.296710359	NA	NA	NA
strata(Gtype)=Bom CI	60	60	60	7	9.166666667	0.301078309	NA	NA	NA
strata(Gtype)=IMD CI	543	543	543	155	9.242214343	0.082083356	NA	NA	NA
strata(Gtype)=Toll CI	260	260	260	29	9.339615385	0.125447773	NA	NA	NA
strata(Gtype)=Phag CI	248	248	248	28	9.590365307	0.096187622	NA	NA	NA
strata(Gtype)=Mel CI	526	526	526	184	8.450862825	0.113161174	NA	10	NA
strata(Gtype)=Phag+Mel CI	57	57	57	44	6.175438596	0.401691412	6	5	7
strata(Gtype)=Toll+Mel[PPS] CI	71	71	71	62	5.225352113	0.349112391	4	4	6
strata(Gtype)=Toll+Mel[HP] CI	70	70	70	58	6.257142857	0.334838197	6	5	7
strata(Gtype)=IMD+Mel CI	67	67	67	50	5.582089552	0.399459009	5	4	7
strata(Gtype)=IMD+Phag CI	60	60	60	8	9.133333333	0.29483203	NA	NA	NA
strata(Gtype)=IMD+Toll CI	60	60	60	15	8.666666667	0.370185139	NA	NA	NA
strata(Gtype)=ITPM CI	445	445	445	349	6.341387242	0.127960314	6	6	7
