## Supplementary file 3 for "Layers of immunity: Deconstructing the *Drosophila* effector response": survoutput_7d_B_bassiana-SI.csv

	records	n.max	n.start	events	rmean	se(rmean)	median	0.95LCL	0.95UCL
strata(Gtype)=WT	81	81	81	21	6.35526315789474	0.170245003677506	NA	NA	NA
strata(Gtype)=AMP14	74	74	74	29	5.95714285714286	0.193185661239272	NA	7	NA
strata(Gtype)=Bom	59	59	59	59	3.55932203389831	0.136166555751777	3	3	4
strata(Gtype)=IMD	58	58	58	34	5.69642857142857	0.215649888177891	6	6	NA
strata(Gtype)=Toll	66	66	66	65	3.55384615384615	0.119229814846343	3	3	4
strata(Gtype)=Phag	39	39	39	29	5.21052631578947	0.250091104554608	6	4	6
strata(Gtype)=Mel	62	62	62	41	5.2962962962963	0.203921818630574	6	5	6
strata(Gtype)=Phag+Mel	57	57	57	51	4.42932803707382	0.190819802819047	4	4	5
strata(Gtype)=Toll+Mel[PPS]	59	59	59	52	2.6271186440678	0.095696306393331	3	2	3
strata(Gtype)=Toll+Mel[HP]	63	63	63	57	3.40350877192982	0.148574117752288	3	3	3
strata(Gtype)=IMD+Mel	21	21	21	15	4.375	0.474958879799083	4	3	7
strata(Gtype)=IMD+Phag	51	51	51	51	4.66666666666667	0.245946244734991	5	4	5
strata(Gtype)=IMD+Toll	56	56	56	49	3.14285714285714	0.0865845038187609	3	3	3
strata(Gtype)=ITPM	95	95	95	86	3.26744186046512	0.10193426577381	3	3	3
