## Supplementary file 3 for "Layers of immunity: Deconstructing the *Drosophila* effector response": survoutput_7d_C_albicans-SI.csv

	records	n.max	n.start	events	rmean	se(rmean)	median	0.95LCL	0.95UCL
strata(Gtype)=WT	160	160	160	13	6.662420382	0.094282208	NA	NA	NA
strata(Gtype)=AMP14	23	23	23	17	5.1	0.272946881	5	5	6
strata(Gtype)=Bom	118	118	118	44	5.589694042	0.18849826	NA	NA	NA
strata(Gtype)=IMD	66	66	66	45	5.560606061	0.197701192	6	5	7
strata(Gtype)=Toll	89	89	89	64	3.718816669	0.247298554	2	2	3
strata(Gtype)=Phag	80	80	80	13	6.6	0.139866007	NA	NA	NA
strata(Gtype)=Mel	60	60	60	29	5.866666667	0.204758213	NA	6	NA
strata(Gtype)=Phag+Mel	102	102	102	28	6.444444444	0.139395566	NA	NA	NA
strata(Gtype)=Toll+Mel[PPS]	20	20	20	16	1.722222222	0.136673692	2	1	2
strata(Gtype)=Toll+Mel[HP]	131	131	131	121	2.79389313	0.149477094	2	2	2
strata(Gtype)=IMD+Mel	36	36	36	23	5.722222222	0.303302581	6.5	6	NA
strata(Gtype)=IMD+Phag	89	89	89	45	5.88372093	0.199660748	7	7	NA
strata(Gtype)=IMD+Toll	27	27	27	27	3.222222222	0.336745227	3	2	5
strata(Gtype)=ITPM	82	82	82	67	2.377628259	0.154571401	2	2	2
