## Supplementary file 3 for "Layers of immunity: Deconstructing the *Drosophila* effector response": survoutput_10d_A_fumigatus-NI.csv

	records	n.max	n.start	events	rmean	se(rmean)	median	0.95LCL	0.95UCL
strata(Gtype)=WT	80	80	80	1	10	0	NA	NA	NA
strata(Gtype)=AMP14	81	81	81	27	9.20253164556962	0.177558209466361	NA	NA	NA
strata(Gtype)=Bom	20	20	20	1	9.9	0.0974679434480896	NA	NA	NA
strata(Gtype)=IMD	56	56	56	23	8.75925925925926	0.242776556181328	NA	9	NA
strata(Gtype)=Toll	81	81	81	64	7.24358974358975	0.208455307438255	7	7	7
strata(Gtype)=Phag	41	41	41	34	7.56756756756757	0.218034719360616	7	7	8
strata(Gtype)=Mel	60	60	60	16	9.05084745762712	0.241397502625454	NA	NA	NA
strata(Gtype)=Phag+Mel	60	60	60	28	8.23636363636364	0.292002078973281	10	8	NA
strata(Gtype)=Toll+Mel[PPS]	62	62	62	44	6.75925925925926	0.360930805114185	7	6	9
strata(Gtype)=Toll+Mel[HP]	60	60	60	30	8.56666666666667	0.276251361652418	10	10	NA
strata(Gtype)=IMD+Mel	60	60	60	33	7.67241379310345	0.391184009478139	10	7	NA
strata(Gtype)=IMD+Phag	66	66	66	26	8.72873900293255	0.300610672794107	NA	10	NA
strata(Gtype)=IMD+Toll	60	60	60	45	6.87719298245614	0.309956038383075	7	6	7
strata(Gtype)=ITPM	92	92	92	69	4.66666666666667	0.277767275583866	4	3	5
