## Supplementary file 3 for "Layers of immunity: Deconstructing the *Drosophila* effector response": survoutput_10d_B_bassiana-NI.csv

	records	n.max	n.start	events	rmean	se(rmean)	median	0.95LCL	0.95UCL
strata(Gtype)=WT	120	120	120	15	9.63247863247863	0.118799293169644	NA	NA	NA
strata(Gtype)=AMP14	61	61	61	24	8.22222222222222	0.349406708594689	9	8	NA
strata(Gtype)=Bom	40	40	40	6	9.75	0.157122563624707	NA	NA	NA
strata(Gtype)=IMD	60	60	60	10	9.44827586206896	0.202793238003555	NA	NA	NA
strata(Gtype)=Toll	70	70	70	43	7.27272727272727	0.30344324481129	7	6	10
strata(Gtype)=Phag	43	43	43	40	7.78571428571429	0.320387581123236	7	7	10
strata(Gtype)=Mel	76	76	76	23	8.72972972972973	0.247925871730592	NA	NA	NA
strata(Gtype)=Phag+Mel	60	60	60	33	7.73214285714286	0.338336144351064	8.5	7	NA
strata(Gtype)=Toll+Mel[PPS]	44	44	44	26	5.03125	0.495062288931277	4	4	5
strata(Gtype)=Toll+Mel[HP]	36	36	36	27	6	0.4	5	5	7
strata(Gtype)=IMD+Mel	44	44	44	23	6.8780487804878	0.510677335320938	7	5	NA
strata(Gtype)=IMD+Phag	20	20	20	17	6.38888888888889	0.694506170096266	7	4	10
strata(Gtype)=IMD+Toll	31	31	31	19	5	0.469041575982343	4	4	6
strata(Gtype)=ITPM	62	62	62	26	4.39285714285714	0.452710898294267	4	3	6
