## Supplementary file 3 for "Layers of immunity: Deconstructing the *Drosophila* effector response": survoutput_7d_E_cloacae.csv

	records	n.max	n.start	events	rmean	se(rmean)	median	0.95LCL	0.95UCL
strata(Gtype)=WT	149	149	149	16	6.59060402684564	0.104410818883542	NA	NA	NA
strata(Gtype)=AMP14	83	83	83	83	1.31325301204819	0.0509104532181618	1	1	1
strata(Gtype)=Bom	60	60	60	5	6.73333333333333	0.126637423524948	NA	NA	NA
strata(Gtype)=IMD	100	100	100	100	1	0	1	NA	NA
strata(Gtype)=Toll	90	90	90	8	6.61111111111111	0.13939414271525	NA	NA	NA
strata(Gtype)=Phag	60	60	60	9	6.68333333333333	0.109269459661951	NA	NA	NA
strata(Gtype)=Mel	80	80	80	19	6.4	0.171026313764871	NA	NA	NA
strata(Gtype)=Phag+Mel	80	80	80	33	6.125	0.168054120746859	NA	7	NA
strata(Gtype)=Toll+Mel[PPS]	61	61	61	43	4.91803278688525	0.257429337872409	5	4	6
strata(Gtype)=Toll+Mel[HP]	99	99	99	67	5.7979797979798	0.159057907739436	7	6	7
strata(Gtype)=IMD+Mel	73	73	73	73	1.31506849315068	0.0577189219049411	1	1	1
strata(Gtype)=IMD+Phag	37	37	37	37	1.02702702702703	0.0266592952387066	1	1	1
strata(Gtype)=IMD+Toll	61	61	61	58	1.60655737704918	0.167628363413499	1	1	2
strata(Gtype)=ITPM	83	83	83	83	1.21686746987952	0.0452351247449774	1	1	1
