## Supplementary file 3 for "Layers of immunity: Deconstructing the *Drosophila* effector response": survoutput_7d_E_coli.csv

	records	n.max	n.start	events	rmean	se(rmean)	median	0.95LCL	0.95UCL
strata(Gtype)=WT	141	141	141	14	6.56737588652482	0.117098605242899	NA	NA	NA
strata(Gtype)=AMP14	79	79	79	39	5.0379746835443	0.262146390406397	NA	5	NA
strata(Gtype)=Bom	40	40	40	1	6.9	0.0987420882906575	NA	NA	NA
strata(Gtype)=IMD	80	80	80	63	3.825	0.234370833296296	3	3	4
strata(Gtype)=Toll	70	70	70	12	6.18571428571429	0.228832758771292	NA	NA	NA
strata(Gtype)=Phag	20	20	20	11	5.4	0.443846820423443	6.5	5	NA
strata(Gtype)=Mel	43	43	43	26	5.46511627906977	0.283585246262158	6	5	NA
strata(Gtype)=Phag+Mel	85	85	85	53	5.50588235294118	0.200085469219721	6	6	7
strata(Gtype)=Toll+Mel[PPS]	63	63	63	52	3.93650793650794	0.296849176428861	4	2	6
strata(Gtype)=Toll+Mel[HP]	63	63	63	52	5.25396825396825	0.212921292806373	6	5	6
strata(Gtype)=IMD+Mel	60	60	60	47	3.8	0.295145914949049	3	2	5
strata(Gtype)=IMD+Phag	60	60	60	46	4.61666666666667	0.265718801520482	5	4	6
strata(Gtype)=IMD+Toll	70	70	70	69	1.71428571428571	0.101303458334619	2	1	2
strata(Gtype)=ITPM	60	60	60	59	1.61666666666667	0.124925903965036	1	1	2
