## Supplementary file 3 for "Layers of immunity: Deconstructing the *Drosophila* effector response": survoutput_7d_K_pneumoniae.csv

	records	n.max	n.start	events	rmean	se(rmean)	median	0.95LCL	0.95UCL
strata(Gtype)=WT	80	80	80	8	6.7	0.116458146988521	NA	NA	NA
strata(Gtype)=AMP14	68	68	68	68	1.39705882352941	0.0628741599046593	1	1	2
strata(Gtype)=Bom	98	98	98	10	6.6530612244898	0.108088191906219	NA	NA	NA
strata(Gtype)=IMD	97	97	97	97	1.4020618556701	0.0497838751567291	1	1	NA
strata(Gtype)=Toll	60	60	60	2	6.8	0.139044357430761	NA	NA	NA
strata(Gtype)=Phag	60	60	60	2	6.93333333333333	0.0463481191435871	NA	NA	NA
strata(Gtype)=Mel	60	60	60	23	5.81666666666667	0.246634757695876	NA	NA	NA
strata(Gtype)=Phag+Mel	60	60	60	9	6.33333333333333	0.214303350244288	NA	NA	NA
strata(Gtype)=Toll+Mel[PPS]	80	80	80	70	3.925	0.210486786996239	4	3	5
strata(Gtype)=Toll+Mel[HP]	60	60	60	1	6.93333333333333	0.0661087768028601	NA	NA	NA
strata(Gtype)=IMD+Mel	59	59	59	59	1.32203389830508	0.0608315354556342	1	1	1
strata(Gtype)=IMD+Phag	56	56	56	56	2	0	2	NA	NA
strata(Gtype)=IMD+Toll	33	33	33	33	1	0	1	NA	NA
strata(Gtype)=ITPM	64	64	64	64	1.328125	0.0586913250051434	1	1	1
