## Supplementary file 3 for "Layers of immunity: Deconstructing the *Drosophila* effector response": survoutput_7d_P_aeruginosa.csv

	records	n.max	n.start	events	rmean	se(rmean)	median	0.95LCL	0.95UCL
strata(Gtype)=WT	41	41	41	39	2.48780487804878	0.192426353471724	2	2	2
strata(Gtype)=AMP14	40	40	40	39	2.125	0.123427610363322	2	2	2
strata(Gtype)=Bom	40	40	40	31	3.125	0.330127816156106	2	2	2
strata(Gtype)=IMD	41	41	41	41	2.04878048780488	0.0481819315438824	2	2	2
strata(Gtype)=Toll	60	60	60	54	2.73333333333333	0.217136243285519	2	2	2
strata(Gtype)=Phag	74	74	74	63	3.36486486486486	0.191657950587742	3	3	3
strata(Gtype)=Mel	46	46	46	45	3.23913043478261	0.230444590867338	3	2	3
strata(Gtype)=Phag+Mel	54	54	54	43	4.07407407407407	0.244067964645411	4	3	4
strata(Gtype)=Toll+Mel[PPS]	53	53	53	53	2.64150943396226	0.183114815586227	2	2	3
strata(Gtype)=Toll+Mel[HP]	54	54	54	51	3.74074074074074	0.203173021174192	3	3	4
strata(Gtype)=IMD+Mel	41	41	41	40	2.31707317073171	0.135531756785103	2	2	2
strata(Gtype)=IMD+Phag	76	76	76	72	2.40789473684211	0.133119444702144	2	2	2
strata(Gtype)=IMD+Toll	23	23	23	23	1.91304347826087	0.0587533847558414	2	NA	NA
strata(Gtype)=ITPM	59	59	59	59	2.59322033898305	0.107513336539822	3	2	3
