## Supplementary file 3 for "Layers of immunity: Deconstructing the *Drosophila* effector response": survoutput_7d_P_burhodogranariea.csv

	records	n.max	n.start	events	rmean	se(rmean)	median	0.95LCL	0.95UCL
strata(Gtype)=WT	161	161	161	68	5.08695652173913	0.185794516072675	NA	NA	NA
strata(Gtype)=AMP14	76	76	76	76	1.72368421052632	0.0512944767162604	2	NA	NA
strata(Gtype)=Bom	40	40	40	21	4.575	0.375645278154804	4	2	NA
strata(Gtype)=IMD	58	58	58	58	1.62068965517241	0.0637119064191145	2	NA	NA
strata(Gtype)=Toll	88	88	88	44	4.625	0.271451799672529	7	3	NA
strata(Gtype)=Phag	63	63	63	35	4.9047619047619	0.290709669125394	7	4	NA
strata(Gtype)=Mel	124	124	124	84	3.98387096774194	0.212445705547035	3	2	4
strata(Gtype)=Phag+Mel	84	84	84	65	4.23809523809524	0.250067478205769	3	2	6
strata(Gtype)=Toll+Mel[PPS]	61	61	61	58	2.91803278688525	0.226318682789637	2	2	3
strata(Gtype)=Toll+Mel[HP]	60	60	60	36	4.9	0.293162829233933	6.5	3	NA
strata(Gtype)=IMD+Mel	78	78	78	78	1.30769230769231	0.0775777532122175	1	1	1
strata(Gtype)=IMD+Phag	61	61	61	61	1	0	1	NA	NA
strata(Gtype)=IMD+Toll	40	40	40	39	1.35	0.178710660006615	1	1	1
strata(Gtype)=ITPM	68	68	68	68	1.29411764705882	0.0552550845075132	1	1	1
