## Supplementary file 3 for "Layers of immunity: Deconstructing the *Drosophila* effector response": survoutput_7d_P_rettgeri.csv

	records	n.max	n.start	events	rmean	se(rmean)	median	0.95LCL	0.95UCL
strata(Gtype)=WT	146	146	146	51	5.46917808219178	0.196267395344269	NA	NA	NA
strata(Gtype)=AMP14	57	57	57	57	1.10526315789474	0.0406488655642754	1	1	1
strata(Gtype)=Bom	58	58	58	21	5.08620689655172	0.345933126711126	NA	NA	NA
strata(Gtype)=IMD	78	78	78	67	1.96153846153846	0.233911869205047	1	1	1
strata(Gtype)=Toll	70	70	70	37	4.41428571428571	0.324818855101944	6.5	2	NA
strata(Gtype)=Phag	100	100	100	66	3.64	0.279470928720681	2	1	6
strata(Gtype)=Mel	95	95	95	85	1.84210526315789	0.186119902659316	1	1	1
strata(Gtype)=Phag+Mel	61	61	61	61	1.47540983606557	0.126147636589721	1	1	1
strata(Gtype)=Toll+Mel[PPS]	75	75	75	72	1.50666666666667	0.147721459611086	1	1	1
strata(Gtype)=Toll+Mel[HP]	40	40	40	26	5.3	0.355668384875575	7	5	NA
strata(Gtype)=IMD+Mel	75	75	75	74	1.26666666666667	0.115213167971695	1	1	1
strata(Gtype)=IMD+Phag	62	62	62	56	2.09677419354839	0.231168678835577	2	1	2
strata(Gtype)=IMD+Toll	21	21	21	21	1	0	1	NA	NA
strata(Gtype)=ITPM	123	123	123	120	1.40650406504065	0.110184288732588	1	1	1
