## Supplementary file 3 for "Layers of immunity: Deconstructing the *Drosophila* effector response": survoutput_7d_Pe_carotavorum_Ecc15.csv

	records	n.max	n.start	events	rmean	se(rmean)	median	0.95LCL	0.95UCL
strata(Gtype)=WT	151	151	151	18	6.42384105960265	0.133583590954703	NA	NA	NA
strata(Gtype)=AMP14	57	57	57	57	1.45614035087719	0.0659713296551661	1	1	NA
strata(Gtype)=Bom	40	40	40	12	5.75	0.329298496807987	NA	NA	NA
strata(Gtype)=IMD	111	111	111	108	1.81981981981982	0.095510961010298	2	2	2
strata(Gtype)=Toll	108	108	108	34	5.75925925925926	0.19723325059166	NA	NA	NA
strata(Gtype)=Phag	120	120	120	67	4.425	0.234716880281093	5	2	NA
strata(Gtype)=Mel	100	100	100	31	5.79	0.211326761201699	NA	NA	NA
strata(Gtype)=Phag+Mel	102	102	102	52	5.19607843137255	0.219677516821415	7	6	NA
strata(Gtype)=Toll+Mel[PPS]	60	60	60	42	4.66666666666667	0.301539261002487	6	4	7
strata(Gtype)=Toll+Mel[HP]	60	60	60	32	5.21666666666667	0.267801405135583	6.5	5	NA
strata(Gtype)=IMD+Mel	72	72	72	72	1.81944444444444	0.109935427330964	2	2	2
strata(Gtype)=IMD+Phag	8	8	8	8	1.75	0.233853586673371	2	1	NA
strata(Gtype)=IMD+Toll	62	62	62	61	1.41935483870968	0.108313115824982	1	1	1
strata(Gtype)=ITPM	106	106	106	104	1.44339622641509	0.087568504109263	1	1	1
