## Supplementary file 3 for "Layers of immunity: Deconstructing the *Drosophila* effector response": survoutput_7d_S_typhimurium.csv

	records	n.max	n.start	events	rmean	se(rmean)	median	0.95LCL	0.95UCL
strata(Gtype)=WT	80	80	80	6	6.6375	0.146034831033559	NA	NA	NA
strata(Gtype)=AMP14	40	40	40	24	4.775	0.315213221486663	4	4	NA
strata(Gtype)=Bom	100	100	100	7	6.67	0.12333288288206	NA	NA	NA
strata(Gtype)=IMD	80	80	80	38	5.3125	0.225411949272881	NA	5	NA
strata(Gtype)=Toll	40	40	40	6	6.3	0.285482048472404	NA	NA	NA
strata(Gtype)=Phag	40	40	40	5	6.4	0.259326049597799	NA	NA	NA
strata(Gtype)=Mel	40	40	40	6	6.325	0.270156204814918	NA	NA	NA
strata(Gtype)=Phag+Mel	63	63	63	13	6.55555555555556	0.14157765248952	NA	NA	NA
strata(Gtype)=Toll+Mel[PPS]	40	40	40	22	5.45	0.306084138759263	6.5	5	NA
strata(Gtype)=Toll+Mel[HP]	64	64	64	42	4.84375	0.25408647449921	5	4	6
strata(Gtype)=IMD+Mel	61	61	61	39	4.72131147540984	0.265483841828389	4	4	NA
strata(Gtype)=IMD+Phag	18	18	18	15	3.88888888888889	0.489953946493443	4	2	6
strata(Gtype)=IMD+Toll	56	56	56	54	2.67857142857143	0.202199548551431	2	2	3
strata(Gtype)=ITPM	68	68	68	68	1.83823529411765	0.0847607413185992	2	2	2
