## Supplementary file 3 for "Layers of immunity: Deconstructing the *Drosophila* effector response": survoutput_7d_B_subtilis.csv

	records	n.max	n.start	events	rmean	se(rmean)	median	0.95LCL	0.95UCL
strata(Gtype)=WT	120	120	120	41	5.70833333333333	0.174958659138116	NA	NA	NA
strata(Gtype)=AMP14	40	40	40	31	3.325	0.326702272719368	2	2	3
strata(Gtype)=Bom	20	20	20	16	4.05	0.402957814169176	3	3	7
strata(Gtype)=IMD	123	123	123	81	3.99186991869919	0.210283554054685	3	3	4
strata(Gtype)=Toll	119	119	119	87	3.81512605042017	0.19490233433344	3	3	3
strata(Gtype)=Phag	55	55	55	19	5.96363636363636	0.241159233926859	NA	NA	NA
strata(Gtype)=Mel	110	110	110	44	5.40909090909091	0.202176362968202	NA	NA	NA
strata(Gtype)=Phag+Mel	98	98	98	77	4.51020408163265	0.21122443949481	4	4	6
strata(Gtype)=Toll+Mel[PPS]	69	69	69	65	2.81159420289855	0.199005469215046	3	2	3
strata(Gtype)=Toll+Mel[HP]	84	84	84	80	2.71428571428571	0.15754946364651	2	2	2
strata(Gtype)=IMD+Mel	76	76	76	48	4.48684210526316	0.266747505454922	5	3	7
strata(Gtype)=IMD+Phag	20	20	20	10	5.4	0.414728827066554	6	4	NA
strata(Gtype)=IMD+Toll	41	41	41	40	2.14634146341463	0.174389307893637	2	2	2
strata(Gtype)=ITPM	81	81	81	80	2.02469135802469	0.101768104202971	2	2	2
