## Supplementary file 3 for "Layers of immunity: Deconstructing the *Drosophila* effector response": survoutput_7d_C_diphteriae.csv

	records	n.max	n.start	events	rmean	se(rmean)	median	0.95LCL	0.95UCL
strata(Gtype)=WT	73	73	73	19	5.95890410958904	0.219553066353357	NA	NA	NA
strata(Gtype)=AMP14	84	84	84	17	6.22619047619048	0.180820119643403	NA	NA	NA
strata(Gtype)=Bom	97	97	97	19	6.49484536082474	0.123817575812028	NA	NA	NA
strata(Gtype)=IMD	79	79	79	31	5.55696202531646	0.221245281498103	NA	NA	NA
strata(Gtype)=Toll	80	80	80	61	5.1125	0.186240561841399	5	4	6
strata(Gtype)=Phag	87	87	87	8	6.62068965517241	0.135262870771568	NA	NA	NA
strata(Gtype)=Mel	82	82	82	64	4.59756097560976	0.221441223300961	5	4	6
strata(Gtype)=Phag+Mel	69	69	69	34	5.84057971014493	0.200422980995154	NA	6	NA
strata(Gtype)=Toll+Mel[PPS]	47	47	47	47	3.23404255319149	0.141813788851498	3	3	4
strata(Gtype)=Toll+Mel[HP]	103	103	103	100	3.33009708737864	0.111872594201233	3	3	3
strata(Gtype)=IMD+Mel	72	72	72	51	4.86111111111111	0.235952197793	5	4	6
strata(Gtype)=IMD+Phag	88	88	88	33	5.92045454545454	0.190977795340972	NA	NA	NA
strata(Gtype)=IMD+Toll	61	61	61	54	4.52459016393443	0.198903953676106	4	4	5
strata(Gtype)=ITPM	75	75	75	71	2.96	0.14165999984313	3	3	3
