## Supplementary file 3 for "Layers of immunity: Deconstructing the *Drosophila* effector response": survoutput_7d_E_faecalis.csv

	records	n.max	n.start	events	rmean	se(rmean)	median	0.95LCL	0.95UCL
strata(Gtype)=WT	130	130	130	79	5.04615384615385	0.161304423304809	5	4	6
strata(Gtype)=AMP14	100	100	100	65	4.54	0.217908237568018	4	3	6
strata(Gtype)=Bom	62	62	62	61	2.06451612903226	0.0879615602295124	2	2	2
strata(Gtype)=IMD	122	122	122	85	4.23770491803279	0.196055320297892	4	3	5
strata(Gtype)=Toll	126	126	126	124	1.76984126984127	0.0728800482829814	2	2	2
strata(Gtype)=Phag	79	79	79	43	5.22784810126582	0.220666981463957	6	5	NA
strata(Gtype)=Mel	122	122	122	74	5.10655737704918	0.186484823055217	6	5	7
strata(Gtype)=Phag+Mel	76	76	76	58	3.88157894736842	0.240445616762309	3	3	4
strata(Gtype)=Toll+Mel[PPS]	63	63	63	63	1.63492063492063	0.0818702625188269	2	1	2
strata(Gtype)=Toll+Mel[HP]	102	102	102	101	1.84313725490196	0.0675618930207398	2	2	2
strata(Gtype)=IMD+Mel	62	62	62	40	4.19354838709677	0.287475927307271	3	3	6
strata(Gtype)=IMD+Phag	79	79	79	69	4.0253164556962	0.212548708646478	3	3	4
strata(Gtype)=IMD+Toll	61	61	61	61	1.39344262295082	0.0625477555777169	1	1	NA
strata(Gtype)=ITPM	101	101	101	101	1.26732673267327	0.0440367927483307	1	1	1
