## Supplementary file 3 for "Layers of immunity: Deconstructing the *Drosophila* effector response": survoutput_7d_L_monocytogenes.csv

	records	n.max	n.start	events	rmean	se(rmean)	median	0.95LCL	0.95UCL
strata(Gtype)=WT	91	91	91	69	4.83516483516484	0.209808819344502	5	4	6
strata(Gtype)=AMP14	78	78	78	54	4.74358974358974	0.237394841549223	5	4	7
strata(Gtype)=Bom	60	60	60	60	2.16666666666667	0.147510200526131	2	2	2
strata(Gtype)=IMD	62	62	62	61	2.33870967741935	0.142344623631317	2	2	2
strata(Gtype)=Toll	112	112	112	112	1.64285714285714	0.0502816411847628	2	2	2
strata(Gtype)=Phag	71	71	71	66	4.56338028169014	0.250951290166403	5	4	6
strata(Gtype)=Mel	76	76	76	56	5.25	0.211449456315634	6	5	7
strata(Gtype)=Phag+Mel	78	78	78	61	3.94871794871795	0.268862651816059	3	3	4
strata(Gtype)=Toll+Mel[PPS]	70	70	70	70	2.05714285714286	0.108582169178723	2	2	2
strata(Gtype)=Toll+Mel[HP]	73	73	73	73	2.19178082191781	0.118882540570339	2	2	2
strata(Gtype)=IMD+Mel	88	88	88	86	3.5	0.186723599149488	3	3	4
strata(Gtype)=IMD+Phag	19	19	19	19	3.26315789473684	0.339806896957244	3	2	5
strata(Gtype)=IMD+Toll	62	62	62	62	1.96774193548387	0.0224389788271049	2	NA	NA
strata(Gtype)=ITPM	62	62	62	62	1.58064516129032	0.0626686573357484	2	1	NA
