## Supplementary file 3 for "Layers of immunity: Deconstructing the *Drosophila* effector response": survoutput_7d_M_luteus.csv

	records	n.max	n.start	events	rmean	se(rmean)	median	0.95LCL	0.95UCL
strata(Gtype)=WT	121	121	121	8	6.71487603305785	0.111313823214417	NA	NA	NA
strata(Gtype)=AMP14	80	80	80	29	5.675	0.245442839577772	NA	NA	NA
strata(Gtype)=Bom	60	60	60	2	6.83333333333333	0.115870297858968	NA	NA	NA
strata(Gtype)=IMD	120	120	120	35	6.24166666666667	0.151380606297382	NA	NA	NA
strata(Gtype)=Toll	148	148	148	27	6.39864864864865	0.127393041139166	NA	NA	NA
strata(Gtype)=Phag	71	71	71	16	6.47887323943662	0.18131214630512	NA	NA	NA
strata(Gtype)=Mel	81	81	81	21	6.45679012345679	0.151252841139485	NA	NA	NA
strata(Gtype)=Phag+Mel	81	81	81	49	5.64197530864198	0.214764178774002	7	6	NA
strata(Gtype)=Toll+Mel[PPS]	68	68	68	54	4.57352941176471	0.248973825133217	5	4	5
strata(Gtype)=Toll+Mel[HP]	80	80	80	22	6.4625	0.154053308549346	NA	NA	NA
strata(Gtype)=IMD+Mel	77	77	77	51	4.81818181818182	0.249625979436175	6	4	7
strata(Gtype)=IMD+Phag	84	84	84	18	6.30952380952381	0.187458378204365	NA	NA	NA
strata(Gtype)=IMD+Toll	102	102	102	101	2.06372549019608	0.0758368563979563	2	2	2
strata(Gtype)=ITPM	91	91	91	91	2.07692307692308	0.0757058628319777	2	2	2
