## Supplementary file 3 for "Layers of immunity: Deconstructing the *Drosophila* effector response": survoutput_7d_M_marinum.csv

	records	n.max	n.start	events	rmean	se(rmean)	median	0.95LCL	0.95UCL
strata(Gtype)=WT	132	132	132	68	6.10606060606061	0.174820377368189	7	7	NA
strata(Gtype)=AMP14	50	50	50	32	6.04	0.260706731788805	7	7	NA
strata(Gtype)=Bom	51	51	51	19	6.50980392156863	0.21186008930222	NA	NA	NA
strata(Gtype)=IMD	111	111	111	52	6.5045045045045	0.140074228628359	NA	7	NA
strata(Gtype)=Toll	108	108	108	89	5.85185185185185	0.201509569977864	7	7	7
strata(Gtype)=Phag	77	77	77	49	5.16883116883117	0.254096209318467	7	5	7
strata(Gtype)=Mel	99	99	99	57	5.82828282828283	0.198474132406846	7	7	NA
strata(Gtype)=Phag+Mel	108	108	108	70	5.67592592592593	0.190132391832159	7	7	7
strata(Gtype)=Toll+Mel[PPS]	62	62	62	55	4.06451612903226	0.269765929044851	4.5	3	5
strata(Gtype)=Toll+Mel[HP]	84	84	84	51	5.75	0.19696895366398	7	6	NA
strata(Gtype)=IMD+Mel	51	51	51	37	5.11764705882353	0.307095456237093	6	5	7
strata(Gtype)=IMD+Phag	64	64	64	28	5.0625	0.321643575784983	NA	6	NA
strata(Gtype)=IMD+Toll	56	56	56	51	6.32142857142857	0.234340072713355	7	7	7
strata(Gtype)=ITPM	117	117	117	110	3.88888888888889	0.168693690519515	4	3	4
