## Supplementary file 3 for "Layers of immunity: Deconstructing the *Drosophila* effector response": survoutput_7d_S_aureus.csv

	records	n.max	n.start	events	rmean	se(rmean)	median	0.95LCL	0.95UCL
strata(Gtype)=WT	119	119	119	73	5.05042016806723	0.169676638464267	5	5	7
strata(Gtype)=AMP14	58	58	58	41	4.82758620689655	0.248823547059028	5	4	6
strata(Gtype)=Bom	21	21	21	9	5.66666666666667	0.376963240858347	NA	5	NA
strata(Gtype)=IMD	118	118	118	97	4.23728813559322	0.164187327807938	4	3	4
strata(Gtype)=Toll	73	73	73	66	3.43835616438356	0.190786366275773	3	3	3
strata(Gtype)=Phag	79	79	79	68	3.63291139240506	0.198679517751262	3	3	3
strata(Gtype)=Mel	73	73	73	73	2.36986301369863	0.0657158834471332	2	2	2
strata(Gtype)=Phag+Mel	78	78	78	78	1.88461538461538	0.0404639807473938	2	2	2
strata(Gtype)=Toll+Mel[PPS]	80	80	80	80	1.9625	0.0543246893686471	2	2	2
strata(Gtype)=Toll+Mel[HP]	112	112	112	112	2.04464285714286	0.0365709595942108	2	2	2
strata(Gtype)=IMD+Mel	78	78	78	78	2.12820512820513	0.0662684714526453	2	2	2
strata(Gtype)=IMD+Phag	59	59	59	44	4.08474576271186	0.267225453558818	3	3	5
strata(Gtype)=IMD+Toll	40	40	40	36	3.425	0.261933913420924	3	3	3
strata(Gtype)=ITPM	87	87	87	86	1.85057471264368	0.0771550140321308	2	2	2
