## Supplementary file 3 for "Layers of immunity: Deconstructing the *Drosophila* effector response": survoutput_7d_S_pneumoniae.csv

	records	n.max	n.start	events	rmean	se(rmean)	median	0.95LCL	0.95UCL
strata(Gtype)=WT	41	41	41	2	6.78048780487805	0.159982878032231	NA	NA	NA
strata(Gtype)=AMP14	60	60	60	18	6.1	0.220731108415244	NA	NA	NA
strata(Gtype)=Bom	60	60	60	11	6.4	0.173525534464272	NA	NA	NA
strata(Gtype)=IMD	61	61	61	8	6.68852459016393	0.143928420664429	NA	NA	NA
strata(Gtype)=Toll	70	70	70	7	6.61428571428572	0.146095938764961	NA	NA	NA
strata(Gtype)=Phag	60	60	60	21	6.31666666666667	0.190746583873104	NA	NA	NA
strata(Gtype)=Mel	60	60	60	21	6.21666666666667	0.184227616862442	NA	NA	NA
strata(Gtype)=Phag+Mel	60	60	60	17	6.36666666666667	0.168270065117997	NA	NA	NA
strata(Gtype)=Toll+Mel[PPS]	60	60	60	30	5.68333333333333	0.247758469601463	7	6	NA
strata(Gtype)=Toll+Mel[HP]	61	61	61	39	5.0327868852459	0.260203972989775	5	4	NA
strata(Gtype)=IMD+Mel	60	60	60	43	5.13333333333333	0.269223850134942	6	5	7
strata(Gtype)=IMD+Phag	60	60	60	16	6.01666666666667	0.23862065043666	NA	NA	NA
strata(Gtype)=IMD+Toll	60	60	60	31	5.45	0.244296040810234	7	5	NA
strata(Gtype)=ITPM	50	50	50	41	4.52	0.251777679709699	4	4	5
