## Supplementary file 3 for "Layers of immunity: Deconstructing the *Drosophila* effector response": survoutput_7d_25_UN.csv

	records	n.max	n.start	events	rmean	se(rmean)	median	0.95LCL	0.95UCL
strata(Gtype)=WT UN	177	177	177	3	6.898305085	0.058213888	NA	NA	NA
strata(Gtype)=AMP14 UN	60	60	60	1	6.9	0.099163165	NA	NA	NA
strata(Gtype)=Bom UN	60	60	60	2	6.9	0.083997354	NA	NA	NA
strata(Gtype)=IMD UN	100	100	100	4	6.81	0.102659632	NA	NA	NA
strata(Gtype)=Toll UN	80	80	80	6	6.8125	0.106204034	NA	NA	NA
strata(Gtype)=Phag UN	60	60	60	9	6.616666667	0.160020253	NA	NA	NA
strata(Gtype)=Mel UN	116	116	116	0	7	0	NA	NA	NA
strata(Gtype)=Phag+Mel UN	60	60	60	4	6.95	0.028136572	NA	NA	NA
strata(Gtype)=Toll+Mel[PPS] UN	60	60	60	26	5.983333333	0.216655983	NA	7	NA
strata(Gtype)=Toll+Mel[HP] UN	239	239	239	24	6.815899582	0.04731912	NA	NA	NA
strata(Gtype)=IMD+Mel UN	60	60	60	11	6.55	0.151703292	NA	NA	NA
strata(Gtype)=IMD+Phag UN	60	60	60	8	6.633333333	0.147133097	NA	NA	NA
strata(Gtype)=IMD+Toll UN	60	60	60	2	6.8	0.139044357	NA	NA	NA
strata(Gtype)=ITPM UN	80	80	80	40	5.8	0.209463601	7	7	NA
