## Supplementary file 3 for "Layers of immunity: Deconstructing the *Drosophila* effector response": survoutput_10d_29_UN.csv

	records	n.max	n.start	events	rmean	se(rmean)	median	0.95LCL	0.95UCL
strata(Gtype)=WT UN	139	139	139	3	9.93525179856115	0.0645148738279515	NA	NA	NA
strata(Gtype)=AMP14 UN	60	60	60	13	9.26666666666667	0.243660358635479	NA	NA	NA
strata(Gtype)=Bom UN	60	60	60	7	9.51666666666667	0.214076396886027	NA	NA	NA
strata(Gtype)=IMD UN	60	60	60	24	8.91666666666667	0.21381672664362	NA	10	NA
strata(Gtype)=Toll UN	34	34	34	34	7.11764705882353	0.165150166972757	7	7	7
strata(Gtype)=Phag UN	40	40	40	15	9.275	0.337245274244132	NA	10	NA
strata(Gtype)=Mel UN	60	60	60	16	9.21666666666667	0.240475994027894	NA	NA	NA
strata(Gtype)=Phag+Mel UN	60	60	60	31	8.73333333333333	0.252615943310819	10	9	NA
strata(Gtype)=Toll+Mel[PPS] UN	64	64	64	57	5.9375	0.350693370116616	6.5	5	7
strata(Gtype)=Toll+Mel[HP] UN	40	40	40	10	9.3	0.276586333718787	NA	NA	NA
strata(Gtype)=IMD+Mel UN	60	60	60	26	8.48333333333333	0.291062867079593	NA	10	NA
strata(Gtype)=IMD+Phag UN	60	60	60	18	9.11666666666667	0.23105033923208	NA	NA	NA
strata(Gtype)=IMD+Toll UN	49	49	49	13	9.44897959183673	0.19374049826048	NA	NA	NA
strata(Gtype)=ITPM UN	61	61	61	40	7.67213114754098	0.322681348402796	8	7	10
