## Supplementary file 3 for "Layers of immunity: Deconstructing the *Drosophila* effector response": survoutput_10d_DCV.csv

	records	n.max	n.start	events	rmean	se(rmean)	median	0.95LCL	0.95UCL
strata(Gtype)=WT	100	100	100	59	8.27777777777778	0.203079852796374	9	8	10
strata(Gtype)=AMP14	89	89	89	61	6.71428571428571	0.291883509563604	6	6	8
strata(Gtype)=Bom	85	85	85	61	7.70731707317073	0.244807956199983	8	7	9
strata(Gtype)=IMD	73	73	73	56	6.81818181818182	0.283385257686681	7	6	8
strata(Gtype)=Toll	83	83	83	51	7.84722222222222	0.276147802602212	9	8	10
strata(Gtype)=Phag	78	78	78	32	8.12820512820513	0.293115715380826	NA	9	NA
strata(Gtype)=Mel	86	86	86	72	6.29333333333333	0.262482733118171	6	5	7
strata(Gtype)=Phag+Mel	88	88	88	78	6.32530120481928	0.263471930003051	6	5	7
strata(Gtype)=Toll+Mel[PPS]	56	56	56	45	5.46	0.304906543058689	5	5	6
strata(Gtype)=Toll+Mel[HP]	92	92	92	89	5	0.197190210952632	5	5	5
strata(Gtype)=IMD+Mel	60	60	60	42	5.13636363636364	0.320754065521327	5	4	6
strata(Gtype)=IMD+Phag	64	64	64	42	6.68085106382979	0.388967807944013	7	6	9
strata(Gtype)=IMD+Toll	53	53	53	45	3.8	0.165103783297837	3	3	4
strata(Gtype)=ITPM	78	78	78	71	4.125	0.188334050310009	4	4	5
