## Supplementary file 3 for "Layers of immunity: Deconstructing the *Drosophila* effector response": survoutput_10d_DXV.csv

	records	n.max	n.start	events	rmean	se(rmean)	median	0.95LCL	0.95UCL
strata(Gtype)=WT	40	40	40	17	9.025	0.307179711244086	NA	10	NA
strata(Gtype)=AMP14	41	41	41	36	6.86111111111111	0.197017803990308	7	7	7
strata(Gtype)=Bom	20	20	20	7	8.1578947368421	0.632732095941086	NA	8	NA
strata(Gtype)=IMD	45	45	45	44	7.11111111111111	0.26892051645439	7	7	8
strata(Gtype)=Toll	34	34	34	23	7.89655172413793	0.537189647339352	10	8	10
strata(Gtype)=Phag	41	41	41	40	7.8	0.278836869871974	8	7	9
strata(Gtype)=Mel	38	38	38	38	5.36842105263158	0.264263605046789	6	5	6
strata(Gtype)=Phag+Mel	46	46	46	45	7.44444444444445	0.278542158177232	8	7	8
strata(Gtype)=Toll+Mel[PPS]	37	37	37	32	4.90625	0.383648640420991	5	4	6
strata(Gtype)=Toll+Mel[HP]	38	38	38	36	5.08333333333333	0.375514050960994	5	4	7
strata(Gtype)=IMD+Mel	15	15	15	15	6	0.298142396999972	6	5	NA
strata(Gtype)=IMD+Phag	40	40	40	36	6.16666666666667	0.457279934254287	7	6	8
strata(Gtype)=IMD+Toll	19	19	19	19	5.63157894736842	0.572744407981588	6	4	8
strata(Gtype)=ITPM	43	43	43	43	4.62790697674419	0.241733544099361	4	4	5
