## Supplementary file 3 for "Layers of immunity: Deconstructing the *Drosophila* effector response": survoutput_10d_FHV.csv

	records	n.max	n.start	events	rmean	se(rmean)	median	0.95LCL	0.95UCL
strata(Gtype)=WT	122	122	122	100	8.54918032786885	0.143432064724491	9	9	9
strata(Gtype)=AMP14	73	73	73	57	7.13698630136986	0.26795799931158	6	6	9
strata(Gtype)=Bom	84	84	84	79	7.19047619047619	0.206523561434263	7	7	8
strata(Gtype)=IMD	79	79	79	62	7.27848101265823	0.230599914868381	7	7	8
strata(Gtype)=Toll	77	77	77	69	7.25974025974026	0.263225062953948	7	7	9
strata(Gtype)=Phag	81	81	81	67	7.32098765432099	0.258863401780815	8	7	8
strata(Gtype)=Mel	82	82	82	76	6.86585365853659	0.229943346565991	7	6	8
strata(Gtype)=Phag+Mel	82	82	82	69	6.18292682926829	0.256462022183158	6	6	6
strata(Gtype)=Toll+Mel[PPS]	56	56	56	46	5.05357142857143	0.380000371624032	4	3	6
strata(Gtype)=Toll+Mel[HP]	85	85	85	78	6.04705882352941	0.239899565117102	6	6	7
strata(Gtype)=IMD+Mel	61	61	61	48	4.91803278688525	0.39021564746645	4	3	5
strata(Gtype)=IMD+Phag	73	73	73	47	6.7945205479452	0.312952336007168	6	6	8
strata(Gtype)=IMD+Toll	59	59	59	52	5.20338983050847	0.277241367131462	5	5	5
strata(Gtype)=ITPM	84	84	84	74	5.05952380952381	0.283398947222642	4	4	5
