## Supplementary file 3 for "Layers of immunity: Deconstructing the *Drosophila* effector response": survoutput_10d_IIV6.csv

	records	n.max	n.start	events	rmean	se(rmean)	median	0.95LCL	0.95UCL
strata(Gtype)=WT	59	59	59	9	9.38181818181818	0.227804336938246	NA	NA	NA
strata(Gtype)=AMP14	50	50	50	37	7.46666666666667	0.385669211554074	9	8	9
strata(Gtype)=Bom	64	64	64	18	9.35593220338983	0.239412658532177	NA	NA	NA
strata(Gtype)=IMD	58	58	58	33	8.07272727272727	0.349596740963444	9	9	NA
strata(Gtype)=Toll	54	54	54	14	8.36170212765957	0.420637309822335	NA	NA	NA
strata(Gtype)=Phag	60	60	60	19	8.78260869565217	0.322315939295987	NA	10	NA
strata(Gtype)=Mel	58	58	58	47	5.64	0.351863609939988	6	4	7
strata(Gtype)=Phag+Mel	61	61	61	54	6.03448275862069	0.368953848704775	7	5	8
strata(Gtype)=Toll+Mel[PPS]	59	59	59	45	5.76470588235294	0.391752963860734	5	4	7
strata(Gtype)=Toll+Mel[HP]	58	58	58	44	5.82222222222222	0.331534239542503	6	5	7
strata(Gtype)=IMD+Mel	48	48	48	37	6.13157894736842	0.326932889823233	6	5	7
strata(Gtype)=IMD+Phag	54	54	54	29	8.27906976744186	0.350114840767475	9	8	NA
strata(Gtype)=IMD+Toll	47	47	47	31	5.85	0.436677798840289	5.5	4	7
strata(Gtype)=ITPM	69	69	69	58	4.41379310344828	0.224845676708482	4.5	4	5
