## Supplementary file 3 for "Layers of immunity: Deconstructing the *Drosophila* effector response": survoutput_10d_SINV.csv

	records	n.max	n.start	events	rmean	se(rmean)	median	0.95LCL	0.95UCL
strata(Gtype)=WT	58	58	58	25	9.37037037037037	0.185733071545626	NA	10	NA
strata(Gtype)=AMP14	61	61	61	51	8.43636363636363	0.301800258354595	9	9	10
strata(Gtype)=Bom	61	61	61	56	8.63157894736842	0.176543152606223	9	8	9
strata(Gtype)=IMD	60	60	60	43	8.90566037735849	0.207142230943096	10	9	10
strata(Gtype)=Toll	60	60	60	29	8.78846153846154	0.273775566828492	10	9	NA
strata(Gtype)=Phag	60	60	60	31	8.27777777777778	0.329626161724024	10	9	NA
strata(Gtype)=Mel	65	65	65	56	5.42105263157895	0.302800480119966	5	5	6
strata(Gtype)=Phag+Mel	66	66	66	58	5.89830508474576	0.322207727620153	6	6	8
strata(Gtype)=Toll+Mel[PPS]	51	51	51	45	4.93333333333333	0.246255914261246	5	4	6
strata(Gtype)=Toll+Mel[HP]	59	59	59	41	4.80487804878049	0.291092246970659	5	4	6
strata(Gtype)=IMD+Mel	60	60	60	45	4.51111111111111	0.254582150455584	5	4	5
strata(Gtype)=IMD+Phag	50	50	50	22	6.96153846153846	0.53427152536227	8	5	9
strata(Gtype)=IMD+Toll	45	45	45	40	4.51219512195122	0.308749952675673	4	4	5
strata(Gtype)=ITPM	61	61	61	58	4.32758620689655	0.210299501948784	4	4	5
